# Crosslinking Proteomics Indicates Effects of Simvastatin on the TLR2 interactome and Reveals ACTR1A as a Novel Regulator of the TLR2 Signal Cascade

**DOI:** 10.1101/530402

**Authors:** Abu Hena Mostafa Kamal, Jim J. Aloor, Michael B. Fessler, Saiful M. Chowdhury

**Affiliations:** Department of Chemistry and Biochemistry, University of Texas at Arlington, Texas 76019, USA; Immunity, Inflammation and Disease Laboratory, National Institute of Environmental Health Sciences, National Institutes of Health, Research Triangle Park, NC 27709, USA

**Keywords:** Alpha-centractin, arp-1, Dynactin, Pam3CSK4, Cross-linkers, Toll-like receptor 2, Simvastatin, Affinity Proteomics, Mass Spectrometry, Immunoprecipitation

## Abstract

Toll-like receptor 2 (TLR2) is a pattern recognition receptor that, upon ligation by microbial molecules, interacts with other proteins to initiate pro-inflammatory responses by the cell. Statins (hydroxymethylglutaryl coenzyme A reductase inhibitors), drugs widely prescribed to reduce hypercholesterolemia, are reported to have both pro- and anti-inflammatory effects upon cells. Some of these responses are presumed to be driven by effects on signaling proteins at the plasma membrane, but the underlying mechanisms remain obscure. We reasoned that profiling the effect of statins on the repertoire of TLR2-interacting proteins might provide novel insights into the mechanisms by which statins impact inflammation. In order to study the TLR2 interactome, we designed a co-immunoprecipitation (IP)-based cross-linking proteomics study. A hemagglutinin (HA)-tagged-TLR2 transfected HEK293 cell line was utilized to precipitate the TLR2 interactome upon cell exposure to the TLR2 agonist Pam3CSK4 and simvastatin, singly and in combination. To stabilize protein interactors, we utilized two different chemical cross-linkers with different spacer chain lengths. Proteomic analysis revealed important combinatorial effects of simvastatin and Pam3CSK4 on the TLR2 interactome. After stringent data filtering, we identified alpha-centractin (ACTR1A), an actin-related protein and subunit of the dynactin complex, as a potential interactor of TLR2. The interaction was validated using biochemical methods. RNA interference studies revealed an important role for ACTR1A in induction of pro-inflammatory cytokines. Taken together, we report that statins remodel the TLR2 interactome, and we identify ACTR1A, a part of the dynactin complex, as a novel regulator of TLR2-mediated immune signaling pathways.
