## Supplementary material for "Crosslinking Proteomics Indicates Effects of Simvastatin on the TLR2 interactome and Reveals ACTR1A as a Novel Regulator of the TLR2 Signal Cascade": Table S3

### Sheet: Table S2
Table: S2 Detailed information about list of exclusively identified proteins in HEK293T cells upon the treatment of Pam3CSK4 and statin along with DUCCT cross-linker.
Accession	Description	Gene Name	Exp. q-value	MW [kDa]	calc. pI	Pam3CSK4	Pam3CSK4-Statin	Statin
A0A5E4	Putative uncharacterized protein	A0A5E4	0	24.731	5.94		4	1.33333
A0S3T1	Cytochrome c oxidase subunit 2	COX2	0	25.552	4.82	5.66667		3.33333
A6QKW0	SHINC3	SHINC3	0	27.933	9.7	4.33333	2	2.33333
A8K0B9	cDNA FLJ75988, highly similar to Homo sapiens transcription factor B1, mitochondrial (TFB1M), mRNA	TFB1M	0	39.513	9.25	3
A8K259	cDNA FLJ78501, highly similar to Homo sapiens serpin peptidase inhibitor, clade H (heat shock protein 47), member 1, (collagen binding protein 1) (SERPINH1), mRNA	SERPINH1	0	46.453	8.69	2.33333		1.66667
A8K2X8	cDNA FLJ78433, highly similar to Homo sapiens chaperonin containing TCP1, subunit 5 (epsilon) (CCT5), mRNA	CCT5	0	59.692	5.52	2.66667	2.66667	7.33333
A8K335	cDNA FLJ76254, highly similar to Homo sapiens gamma-glutamyl hydrolase (GGH), mRNA	GGH	0	36.024	7.42	2
A8K3H8	cDNA FLJ77680, highly similar to Homo sapiens protein phphatase 2 (formerly 2A), regulatory subunit A (PR 65), alpha isoform (PPP2R1A), mRNA	PPP2R1A	0	65.251	5.11		3	6.66667
A8K4K9	cDNA FLJ76169	A8K4K9	0	34.839	6.81			1.66667
A8K4V4	cDNA FLJ76392, highly similar to Homo sapiens mitochondrial ribomal protein L43 (MRPL43), transcript variant 1, mRNA	MRPL43	0	17.748	9.88	2.33333		1.66667
A8K521	cDNA FLJ78580, highly similar to Homo sapiens MCM5 minichromome maintenance deficient 5, cell division cycle 46 (MCM5), mRNA	MCM5	0	82.217	8.37	3
A8K588	cDNA FLJ76823, highly similar to Homo sapiens splicing factor, arginine/serine-rich 6 (SFRS6), mRNA	SFRS6	0.00119036	39.464	11.4			4
A8K651	cDNA FLJ75700, highly similar to Homo sapiens complement component 1, q subcomponent binding protein (C1QBP), nuclear gene encoding mitochondrial protein, mRNA	C1QBP	0	31.361	4.84	11.6667
A8K6D2	cDNA FLJ76620, highly similar to Homo sapiens C2f protein (C2F), mRNA	C2F	0	26.675	9.17	2
A8K766	cDNA FLJ77343, highly similar to Homo sapiens electron-transfer-flavoprotein, beta polypeptide(ETFB), mRNA	ETFB	0	27.904	8.37	4	2.66667	4.33333
A8K9T8	cDNA FLJ76106, highly similar to Homo sapiens neurolysin (metallopeptidase M3 family) (NLN), mRNA	NLN	0.00887824	80.626	6.6	2
A8MU27	Small ubiquitin-related modifier 3	SUMO3	0.00801248	16.946	9.67	1.66667		2
A8MUW5	Protein FAM98B	FAM98B	0	45.519	8.69			1.33333
A8MXP9	Matrin-3	MATR3	0	99.905	6.04		9	3.66667
A8MYK1	39S ribomal protein L23, mitochondrial	MRPL23	0	21.829	11.62	1.66667
B0LM41	Protein RBM14-RBM4	RBM14/RBM4	0	37.011	8.48			2
B1AHD1	NHP2 non-histone chromome protein 2-like 1 (S. cerevisiae)	NHP2L1	0	14.618	8.46			2.66667
B1ANK7	Fumarate hydratase	FH	0	54.602	8.76			4
B2R4D5	cDNA, FLJ92050, highly similar to Homo sapiens actin related protein 2/3 complex, subunit 3, 21kDa (ARPC3), mRNA	ARPC3	0	20.507	8.59	2.66667
B2R4R9	HCG26477	RPS28	0.00130902	7.836	10.7	2.66667
B2R6T7	Ribe-phphate pyrophphokinase	B2R6T7	0	34.668	7.43	3		5
B2R739	cDNA, FLJ93269, highly similar to Homo sapiens mitochondrial ribomal protein L15 (MRPL15), nuclear gene encoding mitochondrial protein, mRNA	MRPL15	0	33.389	10.01	1.66667
B2R7P8	cDNA, FLJ93545, highly similar to Homo sapiens 5-aminoimidazole-4-carboxamide ribonucleotide formyltransferase/IMP cyclohydrolase (ATIC), mRNA	ATIC	0	64.594	6.8			6
B2R7R5	cDNA, FLJ93570, highly similar to Homo sapiens phphoribyl pyrophphate synthetase-associated protein 2 (PRPSAP2), mRNA	PRPSAP2	0	40.857	7.44			2
B2R860	Ribe-phphate pyrophphokinase	B2R860	0	34.648	6.46	3
B2R892	cDNA, FLJ93793, highly similar to Homo sapiens creatine kinase, muscle (CKM), mRNA	CKM	0	43.002	7.44			2
B2R959	cDNA, FLJ94229, highly similar to Homo sapiens heterogeneous nuclear ribonucleoprotein L (HNRPL),mRNA	HNRPL	0	60.211	7.11			5.66667
B2R9T9	cDNA, FLJ94551	B2R9T9	0.00126706	26.178	10.67	1.66667
B2R9U2	cDNA, FLJ94557, highly similar to Homo sapiens FK506 binding protein 4, 59kDa (FKBP4), mRNA	FKBP4	0	51.802	5.43		4	9
B2RAU8	cDNA, FLJ95131, highly similar to Homo sapiens nucleolar and coiled-body phphoprotein 1 (NOLC1), mRNA	NOLC1	0	73.561	9.42			3
B2RB23	cDNA, FLJ95265, highly similar to Homo sapiens acetyl-Coenzyme A acyltransferase 2 (mitochondrial 3-oxoacyl-Coenzyme A thiolase) (ETFB), nuclear gene encoding mitochondrial protein, mRNA	ETFB	0	41.983	8.25	2.66667		5.33333
B2RD79	Ubiquitin carboxyl-terminal hydrolase	B2RD79	0	56.006	5.3		1.66667	3
B2RDQ3	cDNA, FLJ96718, highly similar to Homo sapiens splicing factor, arginine/serine-rich 10 (transformer 2 homolog, Drophila) (SFRS10), mRNA	SFRS10	0	33.662	11.25	3
B2Y9D8	Cytochrome c oxidase subunit 1	COX1	0.00598584	57.346	6.8	1.33333
B3KNB4	cDNA FLJ14168 fis, clone NT2RP2001440, highly similar to 14-3-3 protein gamma	B3KNB4	0	28.225	4.89	3.66667	4.33333	1.33333
B3KRM2	Serine/threonine-protein phphatase	B3KRM2	0	35.536	5.43			5.33333
B3KSH1	Eukaryotic translation initiation factor 3 subunit F	EIF3F	0	39.122	5.45	1.33333		7.66667
B3KUJ0	cDNA FLJ39996 fis, clone STOMA2002166, highly similar to Splicing factor 3B subunit 4	B3KUJ0	0	44.455	8.24	2.66667
B4DEG8	Threonine--tRNA ligase, cytoplasmic	TARS	0	86.806	6.77		5.66667	4.66667
B4DG11	cDNA FLJ55382, highly similar to Hsp70-binding protein 1	HSP70	0	44.455	6.47			2.33333
B4DJ38	cDNA FLJ56092, highly similar to Pentatricopeptide repeat protein 1	B4DJ38	0.000417188	84.058	8.57	1.66667
B4DJQ5	cDNA FLJ59211, highly similar to Glucidase 2 subunit beta	B4DJQ5	0	60.096	4.42			2
B4DL86	6-phphogluconate dehydrogenase, decarboxylating	B4DL86	0	47.445	6.47			2.66667
B4DLV7	cDNA FLJ60299, highly similar to Rab GDP dissociation inhibitor beta	B4DLV7	0	51.121	8.18			5.33333
B4DNJ6	Serine-threonine kinase receptor-associated protein	STRAP	0	39.753	5.31			5.66667
B4DPD5	cDNA FLJ56307, highly similar to Ubiquitin thioesterase protein OTUB1 (EC 3.4.-.-)	OTUB	0	35.158	5.59			3
B4DRS6	cDNA FLJ58980, highly similar to Sideroflexin-3	B4DRS6	0	36.327	9.01	2
B4DRT2	28S ribomal protein S27, mitochondrial	MRPS27	0	49.119	6.33	1.33333
B4DVB8	ELAV-like protein 1	ELAVL1	0	38.972	9.45	1.66667		8.33333
B4E1U9	cDNA FLJ54776, highly similar to Cell division control protein 42 homolog	B4E1U9	0	26.511	7.59	2		4
B4E2P2	Translocon-associated protein subunit gamma	SSR3	0.000417188	22.596	9.63	2.66667
B5BU24	14-3-3 protein beta/alpha	YWHAB	0	28.095	4.83	2.66667	3.66667	9
B7Z3I7	cDNA FLJ50971, highly similar to Malate dehydrogenase, cytoplasmic (EC 1.1.1.37)	B7Z3I7	0	38.631	8		2	6.33333
B7Z3K9	Fructe-bisphphate aldolase	B7Z3K9	0	48.378	8.07			2.33333
B7Z5Z2	Ras-related protein R-Ras2	RRAS2	0	24.18	6.01	2
B7Z6L9	cDNA FLJ54755, highly similar to Vacuolar ATP synthase subunit d (EC 3.6.3.14)	B7Z6L9	0.00310534	44.633	5.2	1.33333
B9VP24	60 kDa chaperonin (Fragment)	HSPD1	0.00310534	19.766	7.93		1.33333	3.66667
C3UMV2	EWSR1/NFATC2 fusion protein	C3UMV2	0.00344612	93.213	8.19	1.33333
D3DR65	SPFH domain family, member 1, isoform CRA_a	SPFH1	0	39.146	7.87	2.33333		2
D3DSW1	HCG1640171, isoform CRA_a	hCG_1640171	0	25.591	8.46	1.33333
D6NKH9	L-lactate dehydrogenase A	LDHA	0	36.274	7.46	2		4.33333
E5KS55	Mitochondrial succinyl-CoA ligase [ADP-forming] subunit beta	E5KS55	0	50.299	7.42	1.33333		3.66667
E5KT65	DNA-directed RNA polymerase subunit RPABC1	RPABC1	0	24.536	5.95	1.66667
E7EPT4	NADH dehydrogenase [ubiquinone] flavoprotein 2, mitochondrial	NDUFV2	0	27.889	8	1
E7ES43	Heat shock 70 kDa protein 4L	HSPA4L	0	97.597	5.95		6
E9KL44	Epididymis tissue sperm binding protein Li 14m	E9KL44	0	82.947	9.04	2.33333	6.33333	4
E9PB61	THO complex subunit 4	ALYREF	0	27.541	11.05			3
E9PFU1	Programmed cell death 6-interacting protein	PDCD6IP	0	96.711	6.52		4
E9PI41	Exome complex component RRP41 (Fragment)	EXOSC4	0.000620347	28.395	6.44			1.33333
E9PRY8	Elongation factor 1-delta	EEF1D	0	76.523	7.05		2.33333	7.33333
F5GXA6	HLA class I histocompatibility antigen, Cw-14 alpha chain	HLA-C	0	44.293	5.9	2.66667
F5H2S7	Dynactin subunit 2	DCTN2	0	44.782	5.27			1.33333
F8VQ10	Spliceome RNA helicase DDX39B	DDX39B	0	50.713	5.88	5		11.6667
F8W0W8	Serine/threonine-protein phphatase	PPP1CC	0	38.225	6.83	2.66667
F8W1H5	Ras-related protein Rab-5C	RAB5C	0	27.019	8.66	7.33333		4.66667
F8W930	Insulin-like growth factor 2 mRNA-binding protein 2	IGF2BP2	0	66.745	8.46			2
G3V5Z7	Proteasome subunit alpha type	PSMA6	0	28.129	6.76			2.33333
H7BY58	Protein-L-isoaspartate O-methyltransferase	PCMT1	0	30.339	6.73	4
H7BZJ3	Thioredoxin (Fragment)	PDIA3	0	13.511	7.3			3.33333
H7C2I1	Protein arginine N-methyltransferase 1	PRMT1	0	42.434	5.35			6.66667
H7C2Q8	EBNA1 binding protein 2, isoform CRA_d	EBNA1BP2	0	40.659	9.98			2.33333
H9ZYJ2	Thioredoxin	TXN	0	11.73	4.92			1.66667
J3KQ32	Obg-like ATPase 1	OLA1	0	46.908	8.06		3
J3KQE5	GTP-binding nuclear protein Ran (Fragment)	RAN	0	26.799	9.58	2.66667	4.33333	7.33333
J3QQX2	Rho GDP-dissociation inhibitor 1	ARHGDIA	0	25.815	7.44			4.33333
J3QQY6	Centromere protein V	CENPV	0.000812183	18.086	10.07	1
O00148	ATP-dependent RNA helicase DDX39A	DDX39A	0	49.098	5.68	2.33333		11.3333
O00154	Cytolic acyl coenzyme A thioester hydrolase	ACOT7	0	41.769	8.54	1		4.66667
O00231	26S proteasome non-ATPase regulatory subunit 11	PSMD11	0	47.434	6.48			5.66667
O00425	Insulin-like growth factor 2 mRNA-binding protein 3	IGF2BP3	0	63.666	8.87			4.33333
O14828	Secretory carrier-associated membrane protein 3	SCAMP3	0	38.262	7.64	1
O14929	Histone acetyltransferase type B catalytic subunit	HAT1	0	49.481	5.69			4.33333
O15260	Surfeit locus protein 4	SURF4	0	30.374	7.78	1.33333
O15400	Syntaxin-7	STX7	0	29.797	5.55	1		2.33333
O43776	Asparagine--tRNA ligase, cytoplasmic	NARS	0	62.903	6.25			2.66667
O43819	Protein SCO2 homolog, mitochondrial	SCO2	0.000417188	29.791	8.85	1.33333
O43837	Isocitrate dehydrogenase [NAD] subunit beta, mitochondrial	IDH3B	0	42.157	8.46	2.66667		3
O75223	Gamma-glutamylcyclotransferase	GGCT	0	20.994	5.14	1
O75306	NADH dehydrogenase [ubiquinone] iron-sulfur protein 2, mitochondrial	NDUFS2	0	52.512	7.55	2.33333		3.66667
O75367	Core histone macro-H2A.1	H2AFY	0	39.592	9.79			11
O75390	Citrate synthase, mitochondrial	CS	0	51.68	8.32	1.33333	4.66667	12.6667
O75489	NADH dehydrogenase [ubiquinone] iron-sulfur protein 3, mitochondrial	NDUFS3	0	30.223	7.5	6		3
O75821	Eukaryotic translation initiation factor 3 subunit G	EIF3G	0	35.589	6.13			3.66667
O75828	Carbonyl reductase [NADPH] 3	CBR3	0	30.831	6.18			3.66667
O75844	CAAX prenyl protease 1 homolog	ZMPSTE24	0.00119036	54.778	7.49			1
O76003	Glutaredoxin-3	GLRX3	0	37.408	5.39			4
O76031	ATP-dependent Clp protease ATP-binding subunit clpX-like, mitochondrial	CLPX	0.00217486	69.181	7.58	1.66667
O76094	Signal recognition particle 72 kDa protein	SRP72	0	74.56	9.26			1.66667
O94826	Mitochondrial import receptor subunit TOM70	TOMM70A	0	67.412	7.12	1.66667		1
O94905	Erlin-2	ERLIN2	0	37.815	5.62	3		3.33333
O95104	Splicing factor, arginine/serine-rich 15	SCAF4	0	125.79	9.55			1.66667
O95202	LETM1 and EF-hand domain-containing protein 1, mitochondrial	LETM1	0	83.302	6.7			2.33333
O95433	Activator of 90 kDa heat shock protein ATPase homolog 1	AHSA1	0	38.25	5.53			3
O96008	Mitochondrial import receptor subunit TOM40 homolog	TOMM40	0	37.869	7.25			2.33333
P00387	NADH-cytochrome b5 reductase 3	CYB5R3	0	34.213	7.59			2.66667
P02545	Prelamin-A/C	LMNA	0	74.095	7.02			4
P04181	Ornithine aminotransferase, mitochondrial	OAT	0	48.504	7.03	6.33333		9.66667
P04899	Guanine nucleotide-binding protein G(i) subunit alpha-2	GNAI2	0	40.425	5.54	6		4.33333
P05386	60S acidic ribomal protein P1	RPLP1	0	11.507	4.32	4		3.33333
P07205	Phphoglycerate kinase 2	PGK2	0	44.767	8.54		1.66667	3
P07237	Protein disulfide-isomerase	P4HB	0	57.081	4.87	2		6.33333
P07339	Cathepsin D	CTSD	0	44.524	6.54	2.66667	1.33333
P08559	Pyruvate dehydrogenase E1 component subunit alpha, somatic form, mitochondrial	PDHA1	0	43.268	8.06	2
P08758	Annexin A5	ANXA5	0	35.914	5.05			9.33333
P09211	Glutathione S-transferase P	GSTP1	0	23.341	5.64	1.33333		5.66667
P09936	Ubiquitin carboxyl-terminal hydrolase isozyme L1	UCHL1	0	24.808	5.48			5
P09960	Leukotriene A-4 hydrolase	LTA4H	0	69.241	6.18			1
P11177	Pyruvate dehydrogenase E1 component subunit beta, mitochondrial	PDHB	0	39.208	6.65	14.6667		7.33333
P11498	Pyruvate carboxylase, mitochondrial	PC	0	129.551	6.84	1.66667
P12532	Creatine kinase U-type, mitochondrial	CKMT1A	0	47.007	8.34			4.33333
P13073	Cytochrome c oxidase subunit 4 isoform 1, mitochondrial	COX4I1	0	19.564	9.51			2.33333
P13667	Protein disulfide-isomerase A4	PDIA4	0	72.887	5.07			5
P14324	Farnesyl pyrophphate synthase	FDPS	0	48.245	6.15		3
P16152	Carbonyl reductase [NADPH] 1	CBR1	0	30.356	8.32			5.66667
P17980	26S protease regulatory subunit 6A	PSMC3	0	49.172	5.24			4.33333
P18085	ADP-ribylation factor 4	ARF4	0	20.498	7.14	3.33333		3.66667
P18754	Regulator of chromome condensation	RCC1	0	44.941	7.52			4.66667
P20339	Ras-related protein Rab-5A	RAB5A	0	23.644	8.15	1.33333
P20618	Proteasome subunit beta type-1	PSMB1	0	26.472	8.13			2.66667
P20930	Filaggrin	FLG	0.00130902	434.922	9.25			1.66667
P21796	Voltage-dependent anion-selective channel protein 1	VDAC1	0	30.754	8.54	5.33333		3
P22087	rRNA 2'-O-methyltransferase fibrillarin	FBL	0	33.763	10.18			4
P22234	Multifunctional protein ADE2	PAICS	0	47.049	7.23			2.66667
P23246	Splicing factor, proline- and glutamine-rich	SFPQ	0	76.102	9.44		1	6
P23284	Peptidyl-prolyl cis-trans isomerase B	PPIB	0	23.728	9.41	4		5.66667
P23526	Adenylhomocysteinase	AHCY	0	47.685	6.34	2	5.33333	14.6667
P25398	40S ribomal protein S12	RPS12	0	14.505	7.21			2.66667
P26196	Probable ATP-dependent RNA helicase DDX6	DDX6	0	54.382	8.66			1.66667
P26599	Polypyrimidine tract-binding protein 1	PTBP1	0	57.186	9.17			4.66667
P27449	V-type proton ATPase 16 kDa proteolipid subunit	ATP6V0C	0.000417188	15.725	8.44	2.33333
P27797	Calreticulin	CALR	0	48.112	4.44	1
P28070	Proteasome subunit beta type-4	PSMB4	0	29.185	5.97			1.66667
P28072	Proteasome subunit beta type-6	PSMB6	0	25.341	4.92			2.33333
P28074	Proteasome subunit beta type-5	PSMB5	0	28.462	6.92			4.66667
P28331	NADH-ubiquinone oxidoreductase 75 kDa subunit, mitochondrial	NDUFS1	0	79.417	6.23	2.33333
P28838	Cytol aminopeptidase	LAP3	0	56.131	7.93			1.66667
P29966	Myristoylated alanine-rich C-kinase substrate	MARCKS	0	31.536	4.45	1.66667
P30044	Peroxiredoxin-5, mitochondrial	PRDX5	0	22.073	8.7			3.33333
P30049	ATP synthase subunit delta, mitochondrial	ATP5D	0	17.479	5.49	4.33333		4
P30084	Enoyl-CoA hydratase, mitochondrial	ECHS1	0	31.367	8.07			7
P30101	Protein disulfide-isomerase A3	PDIA3	0	56.747	6.35		5	8.66667
P30626	Sorcin	SRI	0.00424907	21.662	5.59			2.66667
P31025	Lipocalin-1	LCN1	0.000417188	19.238	5.58	3
P31150	Rab GDP dissociation inhibitor alpha	GDI1	0	50.55	5.14			3.33333
P31151	Protein S100-A7	S100A7	0.000417188	11.464	6.77	6.33333
P31153	S-adenylmethionine synthase isoform type-2	MAT2A	0	43.633	6.48		1.33333	4
P31942	Heterogeneous nuclear ribonucleoprotein H3	HNRNPH3	0	36.903	6.87			7.66667
P31947	14-3-3 protein sigma	SFN	0	27.757	4.74	2.33333	2.66667	6.33333
P34896	Serine hydroxymethyltransferase, cytolic	SHMT1	0	53.049	7.71			3.33333
P34897	Serine hydroxymethyltransferase, mitochondrial	SHMT2	0	55.958	8.53	4.66667	6	13
P35998	26S protease regulatory subunit 7	PSMC2	0	48.603	5.95			5
P36957	Dihydrolipoyllysine-residue succinyltransferase component of 2-oxoglutarate dehydrogenase complex, mitochondrial	DLST	0	48.724	8.95	6.66667		2.66667
P37802	Transgelin-2	TAGLN2	0	22.377	8.25	1.66667	4.66667	9
P37837	Transaldolase	TALDO1	0	37.516	6.81			4.33333
P38606	V-type proton ATPase catalytic subunit A	ATP6V1A	0	68.26	5.52			2.66667
P38919	Eukaryotic initiation factor 4A-III	EIF4A3	0	46.841	6.73		4	14.3333
P39656	Dolichyl-diphphooligaccharide--protein glycyltransferase 48 kDa subunit	DDOST	0	50.769	6.55	4.33333		7.66667
P39687	Acidic leucine-rich nuclear phphoprotein 32 family member A	ANP32A	0	28.568	4.09			3.66667
P43686	26S protease regulatory subunit 6B	PSMC4	0	47.337	5.21			2
P46060	Ran GTPase-activating protein 1	RANGAP1	0	63.502	4.68			3
P48735	Isocitrate dehydrogenase [NADP], mitochondrial	IDH2	0	50.877	8.69			1
P49720	Proteasome subunit beta type-3	PSMB3	0	22.933	6.55			3.33333
P50402	Emerin	EMD	0	28.976	5.5	1.33333		4
P50502	Hsc70-interacting protein	ST13	0	41.305	5.27			3
P51149	Ras-related protein Rab-7a	RAB7A	0	23.475	6.7	2.66667		2.66667
P51398	28S ribomal protein S29, mitochondrial	DAP3	0	45.538	8.88	5
P52209	6-phphogluconate dehydrogenase, decarboxylating	PGD	0	53.106	7.23			3.66667
P53004	Biliverdin reductase A	BLVRA	0	33.407	6.44			2.66667
P53597	Succinyl-CoA ligase [ADP/GDP-forming] subunit alpha, mitochondrial	SUCLG1	0	36.227	8.79	2.33333		1.66667
P53985	Monocarboxylate transporter 1	SLC16A1	0	53.909	8.66			2.66667
P54709	Sodium/potassium-transporting ATPase subunit beta-3	ATP1B3	0.000620347	31.492	8.35	1
P54819	Adenylate kinase 2, mitochondrial	AK2	0	26.461	7.81			2
P55072	Transitional endoplasmic reticulum ATPase	VCP	0	89.266	5.26	1.33333	17.3333	12
P55209	Nucleome assembly protein 1-like 1	NAP1L1	0	45.346	4.46		1	3
P55884	Eukaryotic translation initiation factor 3 subunit B	EIF3B	0	92.424	5		5.66667
P56537	Eukaryotic translation initiation factor 6	EIF6	0	26.582	4.68	1		4.33333
P61019	Ras-related protein Rab-2A	RAB2A	0	23.531	6.54	1.66667
P61020	Ras-related protein Rab-5B	RAB5B	0	23.692	8.13	1.33333
P61026	Ras-related protein Rab-10	RAB10	0	22.527	8.38	1.66667		1.66667
P61088	Ubiquitin-conjugating enzyme E2 N	UBE2N	0	17.127	6.57	1.66667
P61106	Ras-related protein Rab-14	RAB14	0	23.882	6.21	1.33333
P61163	Alpha-centractin	ACTR1A	0	42.587	6.64	6		2.33333
P61224	Ras-related protein Rap-1b	RAP1B	0	20.812	5.78	4.33333
P61313	60S ribomal protein L15	RPL15	0	24.131	11.62	2		3.33333
P61586	Transforming protein RhoA	RHOA	0	21.754	6.1			2.33333
P62136	Serine/threonine-protein phphatase PP1-alpha catalytic subunit	PPP1CA	0	37.488	6.33	1.66667
P62140	Serine/threonine-protein phphatase PP1-beta catalytic subunit	PPP1CB	0	37.163	6.19	2.66667
P62333	26S protease regulatory subunit 10B	PSMC6	0	44.145	7.49			8
P62906	60S ribomal protein L10a	RPL10A	0	24.816	9.94	5.66667		9.33333
P63096	Guanine nucleotide-binding protein G(i) subunit alpha-1	GNAI1	0	40.335	5.97	5.33333		3.66667
P82650	28S ribomal protein S22, mitochondrial	MRPS22	0	41.254	7.9	3		4
P82914	28S ribomal protein S15, mitochondrial	MRPS15	0	29.823	10.48	1.33333
P82933	28S ribomal protein S9, mitochondrial	MRPS9	0	45.806	9.51	1		1.66667
Q01130	Serine/arginine-rich splicing factor 2	SRSF2	0	25.461	11.85	1		11.3333
Q01650	Large neutral amino acids transporter small subunit 1	SLC7A5	0	54.974	7.72			1
Q04760	Lactoylglutathione lyase	GLO1	0	20.764	5.31	1.33333		4.33333
Q04917	14-3-3 protein eta	YWHAH	0	28.201	4.84	4	3.33333	9
Q05519	Serine/arginine-rich splicing factor 11	SRSF11	0.00310534	53.51	10.52	1
Q07065	Cytkeleton-associated protein 4	CKAP4	0	65.983	5.92			3
Q09028	Histone-binding protein RBBP4	RBBP4	0	47.626	4.89			2
Q13151	Heterogeneous nuclear ribonucleoprotein A0	HNRNPA0	0	30.822	9.29	1.66667
Q13185	Chromobox protein homolog 3	CBX3	0	20.798	5.33			3.66667
Q13242	Serine/arginine-rich splicing factor 9	SRSF9	0	25.526	8.65	1
Q13405	39S ribomal protein L49, mitochondrial	MRPL49	0	19.186	9.45	2.66667		2.33333
Q13595	Transformer-2 protein homolog alpha	TRA2A	0.00279928	32.669	11.27			2.33333
Q13724	Mannyl-oligaccharide glucidase	MOGS	0	91.861	8.9	1.33333
Q14197	Peptidyl-tRNA hydrolase ICT1, mitochondrial	ICT1	0.00590125	23.615	10.07	2
Q14344	Guanine nucleotide-binding protein subunit alpha-13	GNA13	0.00126706	44.022	8	2		2
Q14558	Phphoribyl pyrophphate synthase-associated protein 1	PRPSAP1	0	39.369	7.2			2
Q14739	Lamin-B receptor	LBR	0	70.658	9.36			3.66667
Q15019	Septin-2	SEP2	0	41.461	6.6			3.66667
Q15181	Inorganic pyrophphatase	PPA1	0	32.639	5.86			2.33333
Q15286	Ras-related protein Rab-35	RAB35	0	23.011	8.29	1.66667
Q15435	Protein phphatase 1 regulatory subunit 7	PPP1R7	0	41.539	4.91			1.66667
Q16740	Putative ATP-dependent Clp protease proteolytic subunit, mitochondrial	CLPP	0	30.161	8.09	2		2.33333
Q2M1J6	Oxidase (Cytochrome c) assembly 1-like	OXA1L	0	55.349	9.69			1.33333
Q4FZ45	Chromome 14 open reading frame 111, isoform CRA_c	DKFZp686O2396	0	23.354	9.7	1.66667
Q504R6	RAB13 protein (Fragment)	RAB13	0	27.182	8.9	1
Q53FB0	Chloride intracellular channel 1 variant (Fragment)	Q53FB0	0	26.998	5.17			4.66667
Q53FX5	Lin-7 homolog C variant (Fragment)	Q53FX5	0	21.806	8.02	1
Q53G19	Mitochondrial ribomal protein L11 isoform a variant (Fragment)	Q53G19	0	20.642	9.91	2.33333
Q53G35	Phphoglycerate mutase (Fragment)	Q53G35	0	28.814	7.18			5.66667
Q53GF9	Full-length cDNA 5-PRIME end of clone CS0DF013YM24 of Fetal brain of Homo sapiens (Human) variant (Fragment)	Q53GF9	0	25.62	6.7	1
Q53HQ0	Flotillin 1 variant (Fragment)	Q53HQ0	0	47.325	8.09	1.33333
Q546Z2	3'-hydroxyisobutyrate dehydrogenase	NS5ATP1	0	35.306	8.13			2.66667
Q562M3	Actin-like protein (Fragment)	ACT	0	11.529	6.68	5		2
Q562W2	Actin-like protein (Fragment)	ACT	0	11.626	6.11			2
Q59EG8	Proteasome 26S non-ATPase subunit 2 variant (Fragment)	Q59EG8	0	100.524	5.15		2.33333
Q59EK7	CS0DF038YO05 variant (Fragment)	Q59EK7	0	37.231	10.96			3
Q59GW8	Succinate dehydrogenase complex, subunit A, flavoprotein variant (Fragment)	Q59GW8	0	73.13	7.27			3.33333
Q5HYG7	Putative uncharacterized protein DKFZp686M24262	DKFZp686M24262	0	50.276	7.8			1.66667
Q5JWF2	Guanine nucleotide-binding protein G(s) subunit alpha isoforms XLas	GNAS	0	110.956	5.03	2		3
Q5RKV6	Exome complex component MTR3	EXOSC6	0.00119036	28.218	6.28			2.33333
Q5SPM3	HLA class I histocompatibility antigen, A-68 alpha chain	HLA-A	0	41.595	6.54	3
Q5TDF0	Cancer-related nucleide-triphphatase	C1orf57	0	25.056	9.42		4
Q5TZX1	Guanine nucleotide binding protein (G protein), alpha inhibiting activity polypeptide 3	GNAI3	0	40.506	5.69	6.66667		6
Q5U0F4	Eukaryotic translation initiation factor 3, subunit 2 beta, 36kDa	EIF3I	0	36.479	5.64		1.66667	6.33333
Q5U0I1	RAB11B, member RAS oncogene family	RAB11B	0	24.474	5.69			4.66667
Q5U0I6	RAB1A protein	RAB1A	0	22.663	6.21	5.33333		5
Q5VV89	Micromal glutathione S-transferase 3	MGST3	0	18.405	9.96			1.66667
Q5VXV3	SET	SET	0	33.469	4.32			5.33333
Q65ZC8	Single-chain Fv (Fragment)	scFv	0.00271878	26.111	8.4		2.33333
Q6GMW6	Putative uncharacterized protein	Q6GMW6	0	24.788	7.69		4	1.66667
Q6IAA8	Ragulator complex protein LAMTOR1	LAMTOR1	0	17.734	5.15	1.33333
Q6IB11	PGRMC1 protein	PGRMC1	0	21.658	4.7	1.33333		2
Q6N092	Putative uncharacterized protein DKFZp686K18196 (Fragment)	DKFZp686K18196	0	56.388	6.93		7.33333
Q6NS95	IGL@ protein	IGL@	0	25.132	6.67		3.33333	1.33333
Q7L2E3	Putative ATP-dependent RNA helicase DHX30	DHX30	0	133.855	8.78	2
Q7L2H7	Eukaryotic translation initiation factor 3 subunit M	EIF3M	0	42.476	5.63			3.33333
Q7L4I2	Arginine/serine-rich coiled-coil protein 2	RSRC2	0.00119036	50.529	11.33	5.33333
Q7Z374	Putative uncharacterized protein DKFZp686C02218 (Fragment)	DKFZp686C02218	0	53.742	7.05		5.33333
Q7Z7K6	Centromere protein V	CENPV	0.000417188	29.927	9.73	1
Q8N5N7	39S ribomal protein L50, mitochondrial	MRPL50	0.00119036	18.313	7.88	1.33333
Q8N7G1	cDNA FLJ25678 fis, clone TST04067, highly similar to PURINE NUCLEIDE PHPHORYLASE (EC 2.4.2.1)	Q8N7G1	0	32.53	7.21		2	8.33333
Q8NAV1	Pre-mRNA-splicing factor 38A	PRPF38A	0	37.453	9.96	2.33333		1
Q8NBS9	Thioredoxin domain-containing protein 5	TXNDC5	0	47.599	5.97			3.33333
Q8NFQ8	Torsin-1A-interacting protein 2	TOR1AIP2	0	51.232	4.96			1.33333
Q8TC12	Retinol dehydrogenase 11	RDH11	0	35.363	8.82	1.66667
Q8TCT9	Minor histocompatibility antigen H13	HM13	0.00119036	41.462	6.43	1.33333		1
Q8WXC9	NADH dehydrogenase [ubiquinone] 1 alpha subcomplex subunit 10, mitochondrial	NDUFA10	0	48.532	7.21			1.33333
Q92665	28S ribomal protein S31, mitochondrial	MRPS31	0	45.29	9.29			1.33333
Q92930	Ras-related protein Rab-8B	RAB8B	0	23.569	9.07	1
Q969H8	UPF0556 protein C19orf10	C19orf10	0	18.783	6.68			2.33333
Q96A72	Protein mago nashi homolog 2	MAGOHB	0.00310534	17.265	6.39			1.66667
Q96DH6	RNA-binding protein Musashi homolog 2	MSI2	0	35.174	8.48	1.66667
Q96GD0	Pyridoxal phphate phphatase	PDXP	0.00344612	31.678	6.55			1
Q96HU8	GTP-binding protein Di-Ras2	DIRAS2	0.00547226	22.471	8.76	6.33333
Q96I99	Succinyl-CoA ligase [GDP-forming] subunit beta, mitochondrial	SUCLG2	0	46.481	6.39	2
Q99714	3-hydroxyacyl-CoA dehydrogenase type-2	HSD17B10	0	26.906	7.78	9.66667	3	9
Q9BQ04	RNA-binding protein 4B	RBM4B	0	40.124	6.74			2.66667
Q9BQA1	Methylome protein 50	WDR77	0	36.701	5.17	1.66667		2.33333
Q9BQT8	Mitochondrial 2-oxodicarboxylate carrier	SLC25A21	0	33.282	9.51	1.66667
Q9BS26	Endoplasmic reticulum resident protein 44	ERP44	0	46.941	5.26			1.66667
Q9BSJ8	Extended synaptotagmin-1	ESYT1	0	122.78	5.83		2
Q9BUP0	EF-hand domain-containing protein D1	EFHD1	0	26.911	5.39	3.33333
Q9BV38	WD repeat-containing protein 18	WDR18	0	47.375	6.7			2.66667
Q9BVK6	Transmembrane emp24 domain-containing protein 9	TMED9	0.000417188	27.26	8.02	1		1.33333
Q9BX68	Histidine triad nucleotide-binding protein 2, mitochondrial	HINT2	0	17.151	9.16			1.33333
Q9BXW7	Cat eye syndrome critical region protein 5	CECR5	0	46.292	8.13	2		3.66667
Q9BYN8	28S ribomal protein S26, mitochondrial	MRPS26	0	24.197	10.39	1.66667
Q9GZT3	SRA stem-loop-interacting RNA-binding protein, mitochondrial	SLIRP	0	12.341	10.24			2.66667
Q9H0U4	Ras-related protein Rab-1B	RAB1B	0	22.157	5.73	6		5.66667
Q9H3H0	Vacuolar ATP synthase subunit D homolog	VATD	0	28.254	9.36	1
Q9H3N1	Thioredoxin-related transmembrane protein 1	TMX1	0.00213125	31.771	4.98	2.66667
Q9H7H0	Methyltransferase-like protein 17, mitochondrial	METTL17	0	50.701	9.33	1.33333
Q9H9J2	39S ribomal protein L44, mitochondrial	MRPL44	0	37.512	8.4	1.33333
Q9NPJ3	Acyl-coenzyme A thioesterase 13	ACOT13	0	14.951	9.14			2.66667
Q9NV31	U3 small nucleolar ribonucleoprotein protein IMP3	IMP3	0.000812183	21.837	9.5	1.66667
Q9NWT1	p21-activated protein kinase-interacting protein 1	PAK1IP1	0.000620347	43.936	8.91	1
Q9NYK5	39S ribomal protein L39, mitochondrial	MRPL39	0	38.687	7.65	1.66667
Q9UKD2	mRNA turnover protein 4 homolog	MRTO4	0	27.543	8.29			4.66667
Q9UNE7	E3 ubiquitin-protein ligase CHIP	STUB1	0	34.834	5.87			2.66667
Q9UNS2	COP9 signalome complex subunit 3	COPS3	0	47.842	6.65			1.66667
Q9Y230	RuvB-like 2	RUVBL2	0	51.125	5.64			7.66667
Q9Y266	Nuclear migration protein nudC	NUDC	0	38.219	5.38	2.66667	1.66667	1.66667
Q9Y277	Voltage-dependent anion-selective channel protein 3	VDAC3	0	30.639	8.66	1.66667
Q9Y3C6	Peptidyl-prolyl cis-trans isomerase-like 1	PPIL1	0	18.225	7.99			1.66667
Q9Y3D9	28S ribomal protein S23, mitochondrial	MRPS23	0	21.757	8.9	1.33333
Q9Y5S9	RNA-binding protein 8A	RBM8A	0	19.877	5.72			3.33333
Q9Y6E3	HSPC027	HSPC027	0	42.644	6.07			2.66667
