## Supplementary material for "Crosslinking Proteomics Indicates Effects of Simvastatin on the TLR2 interactome and Reveals ACTR1A as a Novel Regulator of the TLR2 Signal Cascade": Table S4

### Sheet: Table S3
Table: S3 Detailed information about list of exclusively identified proteins in HEK293T cells upon the treatment of Pam3CSK4 and statin along with BS3 cross-linker.
Acession	Description	Gene Name	Exp. q-value	MW [kDa]	calc. pI	Pam3CSK4	Pam3CSK4-Statin	Statin
Q5DT20	Hornerin	HRNR	0	282.199	10.02	2.33333	3	7.33333
Q01469	Fatty acid-binding protein, epidermal	FABP5	0	15.155	7.01		5.5	6.66667
P20930	Filaggrin	FLG	0.00130902	434.922	9.25		5.5	6.66667
A1A508	PRSS3 protein	PRSS3	0	26.47	7.21		3.25	6.33333
A8K5N5	cDNA FLJ78142, highly similar to Homo sapiens transglutaminase 1 (K polypeptide epidermal type I, protein-glutamine-gamma-glutamyltransferase), mRNA		0	89.716	6.04		3	6
P12273	Prolactin-inducible protein	PIP	0	16.562	8.05	2	5.25	5
Q6IB90	CSTA protein	CSTA	0	11	5.5	1	2	5
A8K118	cDNA FLJ76741, highly similar to Homo sapiens crumbs homolog 1 (Drophila) (CRB1), transcript variant 2, mRNA		0.00310534	154.055	5.01			5
P12814	Alpha-actinin-1	ACTN1	0	102.993	5.41	1.33333		4.33333
E9PBV3	Suprabasin	SBSN	0	60.505	7.01	1		3.66667
Q8TC07	TBC1 domain family member 15	TBC1D15	0.00217486	79.44	5.67		2.75	3.33333
P18077	60S ribomal protein L35a	RPL35A	0	12.53	11.06			3.33333
A6XMV9	Protease serine 2 preproprotein		0	27.987	5.14			3.33333
H9ZYJ2	Thioredoxin	TXN	0	11.73	4.92		2	3
P62314	Small nuclear ribonucleoprotein Sm D1	SNRPD1	0	13.273	11.56			3
D9YZU5	Hemoglobin, beta	HBB	0	15.988	7.28			2.66667
Q9HCY8	Protein S100-A14	S100A14	0	11.655	5.24			2.66667
O60783	28S ribomal protein S14, mitochondrial	MRPS14	0	15.129	11.41			2.33333
A8K6T3	cDNA FLJ78674, highly similar to Homo sapiens desmocollin type 4		0	99.916	6.15			2.33333
P61204	ADP-ribylation factor 3	ARF3	0	20.588	7.43	4	5.5	2
P09211	Glutathione S-transferase P	GSTP1	0	23.341	5.64			2
Q8N7G1	cDNA FLJ25678 fis, clone TST04067, highly similar to PURINE NUCLEIDE PHPHORYLASE (EC 2.4.2.1)		0	32.53	7.21			2
A8K2X8	cDNA FLJ78433, highly similar to Homo sapiens chaperonin containing TCP1, subunit 5 (epsilon) (CCT5), mRNA		0	59.692	5.52	2	0.75	1.66667
P30049	ATP synthase subunit delta, mitochondrial	ATP5D	0	17.479	5.49	2		1.66667
P55884	Eukaryotic translation initiation factor 3 subunit B	EIF3B	0	92.424	5			1.66667
Q9Y5S9	RNA-binding protein 8A	RBM8A	0	19.877	5.72			1.66667
P05386	60S acidic ribomal protein P1	RPLP1	0	11.507	4.32			1.33333
Q9GZT3	SRA stem-loop-interacting RNA-binding protein, mitochondrial	SLIRP	0	12.341	10.24			1.33333
Q53FB0	Chloride intracellular channel 1 variant (Fragment)		0	26.998	5.17			1.33333
Q1KMD3	Heterogeneous nuclear ribonucleoprotein U-like protein 2	HNRNPUL2	0	85.052	4.91		5.5	1
P01024	Complement C3	C3	0	187.03	6.4			1
Q06210	Glucamine--fructe-6-phphate aminotransferase [isomerizing] 1	GFPT1	0	78.756	7.11			1
P20618	Proteasome subunit beta type-1	PSMB1	0	26.472	8.13			1
P30626	Sorcin	SRI	0.00424907	21.662	5.59			1
P09132	Signal recognition particle 19 kDa protein	SRP19	0.00217486	16.145	9.85			1
Q9P2P6	StAR-related lipid transfer protein 9	STARD9	0.00271878	516.023	6.32			1
A8K964	cDNA FLJ75071, highly similar to Homo sapiens pinin, desmome associated protein (PNN), mRNA		0	81.493	7.37			1
A8K529	cDNA FLJ76184, highly similar to Homo sapiens NOL1/NOP2/Sun domain family, member 2 (NSUN2), mRNA		0	86.344	6.86			1
B2R739	cDNA, FLJ93269, highly similar to Homo sapiens mitochondrial ribomal protein L15 (MRPL15), nuclear gene encoding mitochondrial protein, mRNA		0	33.389	10.01			1
F4ZW62	NF45		0	43.035	5.26			1
B4DEG8	Threonine--tRNA ligase, cytoplasmic	TARS	0	86.806	6.77		12.75
E9KL44	Epididymis tissue sperm binding protein Li 14m		0	82.947	9.04	5	6.5
P84085	ADP-ribylation factor 5	ARF5	0	20.517	6.79	3.66667	3.75
E9PFU1	Programmed cell death 6-interacting protein	PDCD6IP	0	96.711	6.52		3.25
P17980	26S protease regulatory subunit 6A	PSMC3	0	49.172	5.24		2.5
P14324	Farnesyl pyrophphate synthase	FDPS	0	48.245	6.15		2.25
B4E1G6	Galactokinase	GALK1	0	45.329	6.68		2
H7BY58	Protein-L-isoaspartate O-methyltransferase	PCMT1	0	30.339	6.73		2
Q5QPA5	28S ribomal protein S18a, mitochondrial (Fragment)	MRPS18A	0	29.696	10.7		1.75
P53985	Monocarboxylate transporter 1	SLC16A1	0	53.909	8.66		1.75
P31930	Cytochrome b-c1 complex subunit 1, mitochondrial	UQCRC1	0	52.612	6.37		1.75
P09936	Ubiquitin carboxyl-terminal hydrolase isozyme L1	UCHL1	0	24.808	5.48		1.5
E9PEN8	Exportin-7	XPO7	0	124.759	6.27	1.33333	1.25
P30520	Adenyluccinate synthetase isozyme 2	ADSS	0	50.066	6.55		1.25
P47813	Eukaryotic translation initiation factor 1A, X-chromomal	EIF1AX	0	16.45	5.24		1.25
B0QY89	Eukaryotic translation initiation factor 3 subunit L	EIF3EIP	0	70.857	6.65		1.25
P41250	Glycine--tRNA ligase	GARS	0	83.113	7.03		1.25
P09960	Leukotriene A-4 hydrolase	LTA4H	0	69.241	6.18		1.25
Q9NPF4	Probable tRNA threonylcarbamoyladenine biynthesis protein GEP	OSGEP	0	36.403	6.35		1.25
O14828	Secretory carrier-associated membrane protein 3	SCAMP3	0	38.262	7.64		1.25
Q65ZC8	Single-chain Fv (Fragment)	scFv	0.00271878	26.111	8.4		1.25
B7Z400	cDNA FLJ50558, highly similar to Homo sapiens microtubule-associated protein 7 (MAP7), mRNA		0	86.972	9.77		1.25
Q9H9S3	Protein transport protein Sec61 subunit alpha isoform 2	SEC61A2	0	52.214	8.06		1
A6QKW0	SHINC3	SHINC3	0	27.933	9.7		1
Q59GW8	Succinate dehydrogenase complex, subunit A, flavoprotein variant (Fragment)		0	73.13	7.27		1
P27144	Adenylate kinase isoenzyme 4, mitochondrial	AK4	0.00339037	25.252	8.4		0.75
Q8TCT9	Minor histocompatibility antigen H13	HM13	0.00119036	41.462	6.43		0.75
P05556	Integrin beta-1	ITGB1	0	88.357	5.39		0.75
Q13442	28 kDa heat- and acid-stable phphoprotein	PDAP1	0.00271878	20.618	8.87		0.75
Q96GD0	Pyridoxal phphate phphatase	PDXP	0.00344612	31.678	6.55		0.75
Q9UBE0	SUMO-activating enzyme subunit 1	SAE1	0	38.426	5.3		0.75
B2R6E2	cDNA, FLJ92910, highly similar to Homo sapiens programmed cell death 4 (neoplastic transformation inhibitor) (PDCD4), transcript variant 1, mRNA		0	51.599	5.25	5.33333
H7BZJ3	Thioredoxin (Fragment)	PDIA3	0	13.511	7.3	2.66667
P20020	Plasma membrane calcium-transporting ATPase 1	ATP2B1	0	138.668	6.04	2.33333
P28331	NADH-ubiquinone oxidoreductase 75 kDa subunit, mitochondrial	NDUFS1	0	79.417	6.23	2.33333
O95104	Splicing factor, arginine/serine-rich 15	SCAF4	0	125.79	9.55	2.33333
P23634	Plasma membrane calcium-transporting ATPase 4	ATP2B4	0	137.833	6.6	2
Q6IB11	PGRMC1 protein	PGRMC1	0	21.658	4.7	2
B3KQF0	cDNA FLJ90354 fis, clone NT2RP2003390, highly similar to Translocation protein SEC63 homolog		0	87.943	5.2	2
Q96KA5	Cleft lip and palate transmembrane protein 1-like protein	CLPTM1L	0	62.189	8.56	1.66667
Q15286	Ras-related protein Rab-35	RAB35	0	23.011	8.29	1.66667
F8W1H5	Ras-related protein Rab-5C	RAB5C	0	27.019	8.66	1.66667
Q8TCJ2	Dolichyl-diphphooligaccharide--protein glycyltransferase subunit STT3B	STT3B	0	93.614	8.91	1.66667
Q13620	Cullin-4B	CUL4B	0	103.916	7.37	1.33333
Q13283	Ras GTPase-activating protein-binding protein 1	G3BP1	0	52.132	5.52	1.33333
O95202	LETM1 and EF-hand domain-containing protein 1, mitochondrial	LETM1	0	83.302	6.7	1.33333
P34896	Serine hydroxymethyltransferase, cytolic	SHMT1	0	53.049	7.71	1.33333
A8K259	cDNA FLJ78501, highly similar to Homo sapiens serpin peptidase inhibitor, clade H (heat shock protein 47), member 1, (collagen binding protein 1) (SERPINH1), mRNA		0	46.453	8.69	1.33333
Q14203	Dynactin subunit 1	DCTN1	0	141.607	5.81	1
Q8TC12	Retinol dehydrogenase 11	RDH11	0	35.363	8.82	1
B7Z8Z6	cDNA FLJ53276, moderately similar to DNA replication licensing factor MCM2		0	106.835	5.36	1
A8K6Y2	cDNA FLJ76895, highly similar to Homo sapiens protein phphatase 2, regulatory subunit B (B56), delta isoform (PPP2R5D), transcript variant 1, mRNA		0	69.934	7.77	1
