## Supplementary material for "Crosslinking Proteomics Indicates Effects of Simvastatin on the TLR2 interactome and Reveals ACTR1A as a Novel Regulator of the TLR2 Signal Cascade": Table S5

### Sheet: Table S5
Table S5 IPA network analysis of the proteomics data upon the treatment of LPS and statin-LPS in HEK293T cells. This tables shows the classifications based on top diseases and functions including respective focused molecules that are involved in various functions.
ID	Top Diseases and Functions	Focus Molecules	Molecules in Network
1	Protein Synthesis, Cancer, Cell Death and Survival	32	APEX1,CAT,DDX21,DDX23,DHX9,EBNA1BP2,EIF4A3,EPRS,ERK,FAU,HIST1H1D,IARS,JINK1/2,KARS,LARS,MARS,NPM1,OTUB1,PAWR,PPP1CC,PRPS1,PRPS2,QARS,RARS,Rnr,RPLP0,RPS24,RPS26,RPS15A,RPSA,S100A7,UACA,UQCRFS1,WDR77,YBX1
2	RNA Post-Transcriptional Modification, Cellular Assembly and Organization, Cancer	32	ALDH3A2,BTF3,CPSF6,CTNNB1,DDX17,GEMIN2,GEMIN4,HNRNPA1,HNRNPH2,HNRNPH3,Importin beta,IPO5,IPO7,IPO8,LDHB,LIN7C,MATR3,MYO1C,NUDT21,NUP205,RANBP2,RCN1,RPL23A,RPLP2,SFN,SLC1A5,SNRPA,SNRPD1,SNRPD2,SNRPD3,SRP19,TCF,Transportin,TUBA4A,USP9X
3	RNA Post-Transcriptional Modification, Cancer, Cell Death and Survival	32	ALYREF,CHTOP,CSNK1A1,DDX39A,Eif4g,HIST1H2BA,HNRNPC,HNRNPK,HNRNPU,HSD17B4,LBR,LRPPRC,p85 (pik3r),PA2G4,PABPC1,PCMT1,PGK1,POLDIP3,RPL4,RPL6,RPL15,RPL18,RPL27,RPL28,RPL30,RPL32,RPL18A,RPL7A,RPS2,RPS6,RPS20,SLIRP,SUPT16H,SYNCRIP,TCR
4	Cellular Assembly and Organization, Cell-To-Cell Signaling and Interaction, Reproductive System Development and Function	32	ACAT1,AZGP1,CCT2,CCT3,CCT4,CCT5,CCT7,CCT8,CCT6A,DDX3X,DSC3,DSP,FHL1,FUS,GCN1,GNL3,GPI,HNRNPF,HNRNPH1,HNRNPM,IDH2,LYAR,Mek,NME3,PPIA,PPP2CB,PPP2R1A,PPP2R2A,PRKAA,PRPH,TARDBP,TCP1,TNPO1,Ubiquitin,VIM
5	Cancer, Cardiovascular Disease, Connective Tissue Disorders	31	Alpha tubulin,DNAJA1,DNAJA2,DNAJB11,DNAJC7,DYNC1H1,Dynein,EIF3A,EIF3B,EIF3G,EPB41,FLNB,GSTP1,HSPA8,HSPBP1,IQGAP1,Jnk,LAMTOR1,mediator,NIPBL,NUMA1,RPS25,SEPT2,SMC3,SMC1A,ST13,TUBA1B,TUBA1C,TUBB,TUBB6,TUBB2A,TUBB4A,TUBB4B,U2AF2,U2AF1/U2AF1L5
6	Cell Morphology, Cellular Compromise, Protein Trafficking	31	ACTN4,BCAR1,CAPZA1,CAPZA2,CDC42,CLTC,Cofilin,CORO1C,DBN1,F Actin,FIP1L1,FLNA,Gsk3,HINT2,IRS4,LIMA1,MARK3,OCRL,PDCD6IP,PDXP,PI3K (complex),RAB35,RAB5A,RAI14,RPL7,SLC25A3,SRGAP2,SVIL,VAMP3,YWHAB,YWHAE,YWHAG,YWHAH,YWHAQ,YWHAZ
7	Cell Cycle, DNA Replication, Recombination, and Repair, Cell Morphology	31	ASH1L,CTNNA1,EFTUD2,FASN,H2AFY,H2AFZ,HAT1,Histone H1,Histone h3,Histone h4,IPO4,IPO9,MRPS9,NCAPD2,NCAPG,NCL,PARP1,PNO1,PRKDC,PSMA2,PUF60,RBM39,RPA,RPL12,RPL10A,RPS9,SF3B1,SF3B2,SF3B3,SF3B4,SMC2,SMC4,SNRNP200,XRCC5,XRCC6
8	Cellular Compromise, Cellular Function and Maintenance, Cell Death and Survival	31	ACLY,ARF5,BUB3,DDX5,ELAVL1,HK1,HM13,HNRNPD,HSP90B1,HSPA5,ILF2,ILF3,KHSRP,LDHA,MSI2,OSBPL3,OSBPL6,PARP,PI3K (family),PI3K p85,PKM,PSMB4,PTBP1,RFC5,RPL13,RPS14,SLC25A11,SLC37A4,SRI,SRSF7,TLR2,TRAP1,VAPB,VDAC1,Vegf
9	Cancer, Cell Death and Survival, Organismal Injury and Abnormalities	31	ACSL3,ACTB,ANXA2,AUP1,CASP14,CBX3,DDOST,EEF1A1,EEF1B2,EEF1D,EEF1G,EMD,EPPK1,GTF2B,HIST1H2AD,HMGB1,Hsp70,IFN Beta,IL12 (complex),Interferon alpha,LPCAT1,PABPC4,PRSS3,RPN1,RPS16,RPS17,RPS3A,RPS4X,SF3A1,SRSF1,TAGLN2,TGM1,TRIM28,VCP,XPO5
10	Cellular Assembly and Organization, Cellular Function and Maintenance, Tissue Development	31	ACTA1,ACTA2,ACTN1,ACTR2,ATP2A2,CDK9,CDK12,CHERP,EIF1AX,ENO1,FANCI,FSH,GAPDH,HNRNPL,IGF2BP2,Lh,MYO5A,PGRMC1,PPP2R5B,PSMD3,RAB10,RAB14,RAB11B,RAB1A,RAB2A,RAB5C,RAB8A,RAN,RANGAP1,RBBP4,RCC1,RNA polymerase II,SCAF8,TPM1,TPM2
11	Cellular Assembly and Organization, Cellular Function and Maintenance, Nervous System Development and Function	30	Actin,AIMP1,DARS,DHX15,DSG1,EWSR1,EZR,Hsp90,Lamin b,LMNA,MSH2,MSH6,MSN,MYL6B,P glycoprotein,P38 MAPK,PLEC,POLR2E,RANBP1,RBM17,RDX,RPL8,RPS3,S100A8,S100A9,SEC61A1,SHMT1,SRSF6,SRSF9,SSR1,TES,TGM3,TMOD1,TMOD3,UBE2N
12	DNA Replication, Recombination, and Repair, Nucleic Acid Metabolism, Small Molecule Biochemistry	29	ADCY,alpha2-adrenergic receptor,ANAPC7,ANP32A,BLVRA,CALM1 (includes others),DHX16,FBL,GNAI1,GNAI2,GNAI3,GNB1,GNB2,HISTONE,Integrin alpha 3 beta 1,LUC7L3,NFkB (complex),NME1,NOP58,PEBP1,PI4KA,PP2A,PPP1CA,PPP1CB,PRMT1,RRAS2,RUVBL1,RUVBL2,SET,SLC3A2,SLC7A5,TFAM,TFB1M,TUBA1A,WBSCR22
13	Cancer, Cell Death and Survival, Organismal Injury and Abnormalities	28	20s proteasome,26s Proteasome,Ap1,ATP6V1D,CD3,DAP3,EIF5A,GLRX3,IGF2BP1,IGHG1,Mapk,MRPL12,MT-CO2,PSMB1,PSMB5,PSMC1,PSMC2,PSMC3,PSMC4,PSMC5,PSMC6,PSMD2,PSMD4,PSMD11,Ras,RPL5,RPL35A,RPN2,RPS5,RPS12,RPS18,SRC (family),TFRC,USP14,XPO1
14	Cell-To-Cell Signaling and Interaction, Cellular Movement, Hematological System Development and Function	26	AHSA1,Alpha catenin,ANXA1,ANXA5,ARF4,ARHGDIA,ATP1A1,ATP1A2,COPA,COPB1,COPG1,Creb,ERK1/2,FARSA,GNAS,HSPD1,LDL,Mlc,MPRIP,NOP16,Pka,Pkg,PPIB,PPP1R12A,PRDX2,PSMB6,RAB1B,RAP1B,RHOA,Rock,Rsk,SEC22B,TMED9,TMED10,TUBB3
15	Metabolic Disease, Neurological Disease, Skeletal and Muscular Disorders	26	ACO2,AIFM1,Akt,AMPK,C1QBP,CALR,CANX,CSE1L,CTSD,cytochrome-c oxidase,EEF2,FH,HLA-B27,LETM1,MHC Class I (complex),Mitochondrial complex 1,MT-CO1,MTORC1,MYH11,NDUFAF3,NDUFS1,NDUFS7,NOLC1,p70 S6k,PDHB,PDIA3,PHB,PHB2,SDHA,SDHB,SRSF3,STOML2,Tap,TKT,TXN
16	DNA Replication, Recombination, and Repair, Cellular Growth and Proliferation, Cell Death and Survival	26	c-Src,Calcineurin protein(s),CALD1,CDK1,CDK2,Cyclin A,Cyclin E,DSG2,E2f,EIF2S1,estrogen receptor,FKBP8,GNA13,Hdac,HSP90AA1,HSP90AB1,HSPA4,HSPA1A/HSPA1B,JUP,MAP2K1/2,MCM2,MCM3,MCM5,MCM6,MCM7,MYH9,PCNA,POLDIP2,RABL6,Ras homolog,RFC2,RFC3,SND1,STUB1,YBX3
17	RNA Post-Transcriptional Modification, Carbohydrate Metabolism, Nucleic Acid Metabolism	21	ACTR1A,ALDOA,CS,DDX50,FBL,G6PD,mir-122,miR-122-5p (miRNAs w/seed GGAGUGU),NOP56,NOP58,NPEPPS,NUDC,NUFIP1,PCGEM1,PES1,PGD,PKM,RCC2,RIOK1,SMN1/SMN2,SNRPA1,SNRPB2,SNU13,SRSF1,SRSF5,TALDO1,TOE1,TSR1
18	Cell Death and Survival, Infectious Diseases, Inflammatory Response	22	ACTB,ARPC3,BBC3,BIRC2,BIRC3,CCL5,Ck2,CKB,CKM,Collagen type I,COPZ1,DEK,DPM1,DSTN,EPAS1,MAPK9,MARCKSL1,MYO1B,MYO1D,OAT,PAF1,PGAM5,PNP,PRMT1,PSMB2,PTEN,RACK1,RBM5,SF3A3,SPHK1,SVIL,TBK1,TUFM,UBA1,YBX1
19	Connective Tissue Development and Function, Tissue Morphology, Cell Cycle	19	AP2B1,ATAD3A,C14orf166,CCNA2,CCND1,CNOT1,GRB2,HADHB,HNRNPA1,MYBBP1A,NIFK,PARP1,PRMT1,PSEN1,RBMX,RPL9,RPL10,RPL23,RPS19,RPTOR,SART1,SLC25A1,SPHK1,STRAP,TP53,TUFM
20	Cell Death and Survival, Cellular Assembly and Organization, Cellular Function and Maintenance	16	AGTR1,AP1B1,BCL2,CLINT1,IDH3B,LAP3,MAPK1,MLEC,NDUFV2,OXA1L,PDHA1,POF1B,RPL3,RPL36,RPS8,SBSN,STT3A,TMEM109,TRMT10C
21	Neurological Disease, Amino Acid Metabolism, Post-Translational Modification	21	AR,ATP5A1,ATP5D,BAG1,BCL2,CALU,CHCHD3,CRB1,ENO2,ETFB,GDI1,HNRNPA2B1,HSPH1,IGFBP2,IMMT,KAT2B,LONP1,MDH2,MRPS22,MT-CO2,NKX3-1,NUP210,P4HA1,P4HB,PELP1,PFN1,PGAM1,PKP1,PLOD2,S100A11,SFPQ,TEX10,TPD52,VCAN,WDR18
22	Cancer, Cellular Movement, Organismal Injury and Abnormalities	17	ACTC1,AGTR1,ATP5B,CFL1,CLIC1,EPB41L3,ESRRA,H1FX,HNRNPA0,HNRNPA3,INA,KTN1,MAP3K1,MAP3K14,mir-7,MYOCD,NAP1L1,RAB11FIP5,RPL14,RPL19,RPL35,RPS13,YWHAG
23	Cancer, Organismal Injury and Abnormalities, Cellular Assembly and Organization	20	ANG,ATP5C1,CALD1,CDC27,CDK4,CKAP4,CLRN1,DSC1,ENO2,ERI1,EZR,FKBP5,HNRNPDL,Hsp90,ITGA6,KHDRBS1,KMT2A,miR-145-5p (and other miRNAs w/seed UCCAGUU),MYH14,MYL6,MYL12A,NME1,NPC1,PGR,PRMT1,PTGES3,REV1,SLC25A5,STX7,SVIL,TNFRSF10B,TPM3,TRIP13,UNC45A,UXT
24	Cell Cycle, DNA Replication, Recombination, and Repair, Cell Death and Survival	20	ACTBL2,Alpha catenin,CBLL1,CCNA2,CCNB1,COPG2,CSTA,CYP17A1,EIF3M,EIF4A2,EXOSC4,FIS1,HNRNPA1,KIF23,NONO,NR5A1,PKNOX1,PLK1,PNPT1,PRKDC,PSMA6,PSMB3,PSMD13,RABL6,RBM14,RPA1,SERBP1,SFN,SFPQ,SPTAN1,STK11,THRA,TOP1,TP63,WEE1
25	Cancer, Hereditary Disorder, Organismal Injury and Abnormalities	19	BRCA1,CAD,CHEK2,EI24,EIF4A1,EIF4G1,ELAVL1,ESYT1,ESYT2,ESYT3,H3F3A/H3F3B,HSPA2,KPNA2,KPNB1,LARP1,MAPKAP1,MLH1,MRPS27,MTOR,MTORC1,NACA,NBN,NOP56,PABPC1,PCBP2,PKN1,PMS2,PPA1,PTEN,RPL29,RPL31,RPTOR,SSB,TPI1,XRCC6
